# A combined BSA-Seq and linkage mapping approach identifies genomic regions associated with Phytophthora root and crown rot resistance in squash

**DOI:** 10.1101/2020.09.13.295527

**Authors:** Gregory Vogel, Kyle E. LaPlant, Michael Mazourek, Michael A. Gore, Christine D. Smart

**Affiliations:** Plant Breeding and Genetics Section, School of Integrative Plant Science, Cornell University, Ithaca, NY 14853; Plant Pathology and Plant-Microbe Biology Section, School of Integrative Plant Science, Cornell University, Geneva, NY 14456

## Abstract

Phytophthora root and crown rot, caused by the soilborne oomycete pathogen *Phytophthora capsici*, leads to severe yield losses in squash (*Cucurbita pepo*). To identify quantitative trait loci (QTL) involved in resistance to this disease, we crossed a partially resistant squash breeding line with a susceptible zucchini cultivar and evaluated over 13,000 F_2_ seedlings in a greenhouse screen. Bulked segregant analysis with whole genome resequencing (BSA-Seq) resulted in the identification of five genomic regions – on chromosomes 4, 5, 8, 12, and 16 – featuring significant allele frequency differentiation between susceptible and resistant bulks in each of two independent replicates. In addition, we conducted linkage mapping using a population of 176 F_3_ families derived from individually genotyped F_2_ individuals. Variation in disease severity among these families was best explained by a four-QTL model, comprising the same loci identified via BSA-Seq on chromosomes 4, 5, and 8 as well as an additional locus on chromosome 19, for a combined total of six QTL identified between both methods. Loci, whether those identified by BSA-Seq or linkage mapping, were of small to moderate effect, collectively accounting for 28-35% and individually for 2-10% of the phenotypic variance explained. However, a multiple linear regression model using one marker in each BSA-Seq QTL could predict F_2:3_ disease severity with only a slight drop in cross-validation accuracy compared to genomic prediction models using genome-wide markers. These results suggest that marker-assisted selection could be a suitable approach for improving Phytophthora crown and root rot resistance in squash.
