## Supplementary material for "A combined BSA-Seq and linkage mapping approach identifies genomic regions associated with Phytophthora root and crown rot resistance in squash": Table S2

Marker	Chr	Pos (cM)
1_107844	1	0
1_253233	1	0.28
1_582304	1	4.82
1_836884	1	8.03
1_1135326	1	12.46
1_1456152	1	15.39
1_1530259	1	16.27
1_1591194	1	17.99
1_1883971	1	22.03
1_2016327	1	24.08
1_2001394	1	25.57
1_1964289	1	25.57
1_2068039	1	25.84
1_2044913	1	25.84
1_2088476	1	26.45
1_2093267	1	26.73
1_2156594	1	27.28
1_2155720	1	27.56
1_2365266	1	28.77
1_2800646	1	34.49
1_2872160	1	34.76
1_3438781	1	43.07
1_3753880	1	46.61
1_4078383	1	47.29
1_3829625	1	47.84
1_3800768	1	48.12
1_4038570	1	48.73
1_3993304	1	49
1_4127883	1	50.16
1_5601689	1	66.4
1_5626146	1	66.68
1_6077378	1	69.94
1_6206684	1	70.77
1_6553639	1	74.87
1_6591429	1	75.14
1_6570962	1	75.14
1_6796779	1	78.19
1_7135445	1	81.51
1_7144329	1	81.78
1_7028464	1	81.78
1_7614166	1	84.71
1_7811532	1	85.32
1_7990282	1	86.54
1_8074312	1	87.81
1_8098108	1	89.02
1_8190690	1	91.68
1_8485570	1	94.28
1_8449164	1	94.55
1_8546226	1	96.1
1_9140569	1	104.07
1_9431227	1	106.72
1_9719738	1	109.05
1_9845036	1	110.21
1_9818627	1	110.48
1_10287444	1	112.32
1_10296492	1	112.6
1_10336229	1	113.76
1_11285595	1	116.69
1_11327964	1	116.97
1_11139253	1	119.73
1_10882535	1	120.01
1_10832965	1	120.84
1_10589774	1	121.11
1_13052360	1	121.39
1_13408234	1	121.67
1_13482354	1	122.49
1_14539654	1	122.77
1_14282066	1	122.77
1_14241385	1	122.77
1_16524788	1	137.52
1_18641876	1	166.41
1_18587071	1	166.41
1_20743064	1	189.68
1_20796121	1	191.17
1_21012009	1	193.27
1_21189586	1	193.55
2_155615	2	0
2_549780	2	1.71
2_654627	2	2.32
2_1195555	2	13.46
2_1558235	2	18.84
2_1642499	2	19.11
2_1754053	2	19.66
2_1838259	2	19.94
2_1893243	2	20.22
2_1929983	2	21.1
2_2254309	2	24.64
2_2530487	2	28.49
2_2565627	2	29.43
2_2872577	2	32.47
2_2957455	2	33.02
2_3026648	2	34.24
2_3769726	2	46.17
2_4213713	2	50.99
2_4355391	2	52.1
2_4536444	2	53.81
2_4580374	2	54.42
2_5340456	2	63.49
2_5476631	2	64.05
2_5535922	2	64.32
2_6358489	2	68.7
2_7720083	2	72.89
2_9931169	2	87.67
2_10938040	2	91.88
2_10742572	2	94.92
2_10700778	2	95.2
2_11113094	2	96.91
2_11143383	2	97.19
2_11621622	2	103.47
2_11935914	2	109.52
2_11948260	2	110.68
2_12257659	2	113.72
2_12450739	2	115.88
2_13032599	2	121.61
2_13056576	2	121.89
2_13480189	2	127.05
2_14024305	2	134.17
2_14260793	2	136.05
3_297148	3	0
3_287958	3	0.28
3_48817	3	0.83
3_687973	3	3.7
3_659732	3	3.98
3_888700	3	5.64
3_989323	3	6.19
3_1073309	3	7.35
3_1216009	3	8.24
3_1445039	3	9.95
3_1687492	3	13.88
3_4691539	3	51.32
3_5390962	3	58.11
3_7885702	3	72.91
3_8789150	3	79.02
3_9221122	3	83.78
3_9563156	3	88.49
3_10386920	3	100.81
3_10599791	3	104.07
3_11410128	3	113.63
3_11850964	3	121.2
3_12435540	3	128.72
3_12914373	3	132.87
3_12984415	3	134.64
3_13090914	3	135.86
3_13165619	3	136.74
4_7805099	4	0
4_5735825	4	19.12
4_5708552	4	19.45
4_3934141	4	36.38
4_3091427	4	46
4_2262569	4	52.46
4_1144623	4	61.41
4_675808	4	65.84
4_244830	4	68.27
4_88723	4	69.71
4_20944	4	69.98
4_8074112	4	75.08
4_8074092	4	75.08
4_8046994	4	75.08
4_8181905	4	76.3
4_8195046	4	76.58
4_8504971	4	81.23
4_8759751	4	82.72
4_8908173	4	84.16
4_9545485	4	90.32
4_9494198	4	90.6
4_9591250	4	90.88
4_9582605	4	91.21
4_9559066	4	91.48
4_9632756	4	91.76
4_9632347	4	92.04
4_9744455	4	93.2
4_9797843	4	94.36
4_9801129	4	94.63
4_9798094	4	94.63
4_9800724	4	94.91
4_9887572	4	95.74
4_9935379	4	96.29
4_10068639	4	96.84
4_10010171	4	97.12
4_10339094	4	101.11
4_10388019	4	101.38
4_10365006	4	101.99
4_10600924	4	106.76
4_10749772	4	110
4_10838396	4	110.94
4_11094370	4	113.04
4_11374961	4	117.61
4_11486994	4	118.55
4_11775729	4	120.04
4_11854206	4	121.76
4_12075152	4	123.75
4_12161384	4	124.91
4_12371252	4	127.23
5_101678	5	0
5_101663	5	0.28
5_131323	5	0.55
5_385710	5	1.71
5_682457	5	4.64
5_616301	5	5.25
5_1023969	5	8.02
5_1385023	5	11.89
5_1653219	5	13.72
5_1813888	5	13.99
5_1935823	5	15.43
5_1954694	5	15.76
5_2466920	5	19.91
5_2602584	5	24.35
5_3423782	5	34.89
5_3514374	5	36.65
5_3514181	5	36.93
5_3821820	5	42.53
5_4253755	5	49.37
5_4441704	5	51.92
5_4869040	5	57.18
5_4973111	5	58.07
5_6174810	5	66.66
5_7023729	5	75.88
5_7240997	5	79.87
5_7787600	5	85.14
5_9264958	5	98.56
5_9266008	5	98.83
6_63782	6	0
6_137119	6	0.88
6_206092	6	1.44
6_809230	6	7.49
6_992396	6	12.22
6_1047775	6	14.52
6_1075811	6	15.18
6_1842109	6	22.02
6_2028956	6	22.63
6_2042829	6	23.23
6_2291332	6	27.78
6_2350938	6	28.05
6_3006480	6	39.64
6_3591475	6	44.63
6_3558190	6	44.63
6_3969896	6	49.22
6_3962714	6	49.5
6_4698754	6	58.78
6_5236675	6	66.23
6_5432396	6	67.34
6_5481136	6	67.62
6_5689477	6	69.05
6_5996332	6	72.87
6_6055596	6	73.48
6_8047413	6	97.23
6_9872696	6	99.39
6_9929434	6	100.27
6_9929485	6	100.55
7_2094000	7	0
7_2256334	7	1.77
7_3165034	7	12.31
7_3537659	7	16.18
7_3538434	7	16.46
7_7142024	7	39.85
7_7517782	7	43.5
8_172190	8	0
8_502914	8	2.71
8_547929	8	2.99
8_564683	8	3.54
8_594097	8	3.81
8_614370	8	4.98
8_636544	8	5.53
8_979791	8	10.18
8_1257614	8	14.06
8_1641397	8	19.21
8_2287649	8	31.58
8_2259570	8	31.86
8_2331715	8	32.13
8_2489019	8	34.29
8_3462310	8	44.48
8_3942077	8	50.14
8_6580640	8	66.76
8_6866863	8	70.97
8_7284478	8	77.7
8_7328915	8	77.97
8_7444901	8	78.53
8_8038631	8	86.44
8_8590925	8	95.71
8_8591036	8	95.99
8_8771377	8	99.25
9_21498	9	0
9_158145	9	1.88
9_249263	9	2.49
9_390867	9	3.59
9_357681	9	3.59
9_390732	9	3.87
9_756095	9	5.64
9_794597	9	5.91
9_847265	9	6.59
9_847199	9	6.86
9_1567634	9	16.6
9_1805396	9	18.7
9_2157520	9	22.29
9_2206483	9	22.85
9_2201907	9	23.12
9_2287747	9	24.56
9_2405084	9	25.44
9_2589382	9	26.38
9_2717398	9	28.82
9_2797426	9	31.8
9_3076724	9	39.17
9_3094043	9	39.72
9_3221685	9	40.88
9_3492252	9	42.87
9_3532324	9	44.03
9_3576993	9	44.31
9_3884552	9	46.85
9_3852287	9	47.13
10_9479477	9	60.58
10_9557605	9	61.19
9_4819299	9	61.19
2_8175080	9	61.47
9_5356813	9	61.47
2_8224962	9	62.02
9_5998876	9	64.34
9_5994093	9	64.34
9_8736912	9	97.88
9_8975108	9	102.81
9_9307746	9	104.18
9_9352166	9	106.61
9_9404835	9	106.89
9_9404233	9	106.89
9_9789828	9	108.77
9_9779300	9	109.04
9_9735350	9	109.65
10_1024769	10	0
10_1892449	10	7.64
10_2911719	10	15.38
10_3722918	10	26.1
10_4043835	10	29.15
10_4276736	10	32.08
10_4567222	10	35.36
10_4570693	10	35.91
10_4642122	10	40.51
10_5266734	10	51.96
10_5384698	10	54.44
10_5612868	10	57.71
11_104035	11	0
11_994237	11	5.6
11_1736796	11	16.03
11_2122070	11	19.68
11_2072301	11	19.68
11_2541086	11	27.15
11_2638570	11	28.92
11_2904102	11	32.13
11_3076541	11	36.45
11_3221349	11	36.72
11_3263861	11	39.1
11_3321623	11	39.38
11_3345348	11	39.65
11_3632029	11	43.25
11_3678054	11	43.8
11_3956148	11	44.08
11_3921238	11	44.96
11_3882729	11	44.96
11_4379077	11	49.39
11_5175968	11	58.79
11_6968106	11	81.19
11_7422608	11	87.54
11_7408953	11	87.82
11_8118838	11	93.48
11_8297057	11	94.09
11_8659006	11	99.63
11_9106197	11	105.29
11_9669008	11	109.72
12_58268	12	0
12_44339	12	0.61
12_400213	12	1.49
12_306458	12	1.77
12_469256	12	2.65
12_666629	12	4.37
12_896739	12	5.8
12_914845	12	6.41
12_902018	12	6.69
12_901975	12	6.69
12_944193	12	7.57
12_1320592	12	12.3
12_1426687	12	14.4
12_1474440	12	15.56
12_1669785	12	17.33
12_1681862	12	17.61
12_1734167	12	18.03
12_2066352	12	21.62
12_2150888	12	21.9
12_2386018	12	24.94
12_2399351	12	25.22
12_2429191	12	25.83
12_2943924	12	28.07
12_3806935	12	40.95
12_4370482	12	46.33
12_4813358	12	47.27
12_4637793	12	47.27
12_4637857	12	47.55
12_5058537	12	49.87
12_5488533	12	52.25
12_5688956	12	55.51
12_5797107	12	58.62
12_6231487	12	66.76
12_6326352	12	68.47
12_6342203	12	69.08
12_6467504	12	71.24
12_7248385	12	83.76
12_7496657	12	86.47
12_7533844	12	87.35
12_7601619	12	88.18
12_7761321	12	89.89
12_7777600	12	90.17
12_7777422	12	90.5
12_7932190	12	91.11
12_7984222	12	91.38
12_8148612	12	92.27
12_8657036	12	97.42
12_8963596	12	100.8
12_8982389	12	101.41
12_9110814	12	102.84
12_9098007	12	103.12
12_9095701	12	103.12
12_9096262	12	104.34
12_9156252	12	107.4
12_9435052	12	110.66
12_9643591	12	110.94
1_5829601	12	111.76
12_9795871	12	111.76
13_2426127	13	0
13_2442114	13	0.88
13_2636147	13	3.54
13_3012038	13	6.66
13_4162778	13	18.17
13_4566652	13	24.11
13_5056448	13	31.45
13_5084481	13	32.06
13_5849622	13	43.56
13_5897484	13	43.84
13_5960079	13	44.12
13_6007023	13	44.67
13_8844091	13	96.43
13_8843923	13	96.99
13_8938750	13	98.2
13_8947733	13	98.48
13_9002548	13	99.03
13_9207275	13	100.75
14_312009	14	0
14_369573	14	2.05
14_743058	14	4.55
14_1457805	14	15.77
14_1905619	14	25.35
14_2064697	14	26.62
14_2403701	14	31.92
14_2425202	14	33.36
14_2822137	14	38.12
14_3046237	14	39.95
14_3231391	14	41.77
14_3653666	14	49.13
14_3665355	14	49.53
14_3669595	14	49.8
14_3885024	14	54.01
14_4512061	14	59.24
14_6787418	14	79.02
14_8653134	14	108.82
14_8602307	14	108.82
15_123041	15	0
15_1653118	15	20
15_2316850	15	28.66
9_5600527	15	34.88
15_5831601	15	58.48
15_6181432	15	65.49
15_7146061	15	74.26
15_7134958	15	74.54
15_7276434	15	75.97
15_7452693	15	76.25
15_7659788	15	78.35
15_7765159	15	80.78
15_7830910	15	81.67
15_8219071	15	87.33
15_8325619	15	87.93
15_8330231	15	88.21
15_8392555	15	88.49
15_8422977	15	88.76
15_8491365	15	89.04
15_8549999	15	89.59
15_8640341	15	89.87
15_8440889	15	90.75
16_3810037	16	0
16_4538603	16	9.8
16_4526772	16	10.41
16_4729750	16	14.51
16_4729921	16	14.78
16_4867256	16	17.77
16_4920694	16	18.38
16_5235947	16	21.47
16_5589793	16	27.64
16_5879836	16	34.03
16_5887510	16	34.3
16_6233290	16	38.18
16_6247882	16	38.46
16_6390437	16	40.17
16_6329235	16	40.45
16_7011538	16	49.84
16_7229074	16	55.5
16_7583213	16	58.54
16_7480540	16	59.15
16_7673988	16	59.43
16_7539885	16	59.43
16_7788797	16	59.7
16_7696018	16	59.98
16_8240719	16	62.3
16_8338222	16	62.58
17_442723	17	0
17_3377741	17	36.75
17_5363189	17	58.91
17_5376724	17	59.19
17_5495161	17	59.86
17_5865008	17	63.07
17_6407453	17	69.48
17_6475437	17	71.03
17_8579039	17	85.69
17_8510523	17	86.9
17_8474830	17	87.18
17_8385092	17	88.12
17_7588637	17	99.2
17_7503576	17	99.81
18_644996	18	0
18_981437	18	3.93
18_1366874	18	5.7
18_1729503	18	10.63
18_2694411	18	30.47
18_2743328	18	31.68
18_2814388	18	32.9
18_2842348	18	34
18_2877198	18	34.28
18_2984077	18	35.66
18_3016642	18	35.94
18_3263973	18	40.54
18_3261405	18	40.81
18_3762556	18	48.1
18_3985987	18	52.76
18_4074685	18	53.03
18_4266249	18	54.47
18_4672627	18	58.23
18_4846795	18	59.12
18_5401951	18	65.95
18_5564452	18	67.45
18_5916626	18	69.22
18_5959165	18	69.77
18_6315420	18	71.81
18_6589950	18	76.03
18_7159357	18	79.91
18_7234274	18	80.18
18_7138716	18	80.18
18_7657253	18	82.95
18_7763080	18	83.83
18_8120126	18	86.87
18_8119778	18	87.15
19_457294	19	0
19_390523	19	0.61
19_404766	19	1.22
19_451037	19	2.15
19_654018	19	9.53
19_755742	19	11.08
19_755675	19	11.41
19_847191	19	12.3
19_1018233	19	15.23
19_1036334	19	15.5
19_2508601	19	28.23
19_2324028	19	28.23
19_2630369	19	28.83
19_2732736	19	32.6
19_2725105	19	32.87
19_3274895	19	34.92
19_3300894	19	35.2
19_3521953	19	37.07
19_3557713	19	37.96
19_4268374	19	48.15
19_4739124	19	52.64
19_4999006	19	56.9
19_5069219	19	57.46
19_5216174	19	58.29
19_5057841	19	59.45
19_4993632	19	60
19_6562815	19	77.23
19_6602833	19	77.51
19_6613655	19	77.79
19_7551600	19	87.93
19_7926072	19	91.2
20_540960	20	0
20_716982	20	2.99
20_1011503	20	6.7
20_976043	20	6.97
20_980876	20	7.25
20_1185678	20	10.29
20_1168081	20	10.57
20_1251889	20	12
20_1797974	20	20.71
20_2269309	20	26.77
20_2424244	20	34.12
20_2496271	20	39.83
20_2614199	20	40.99
20_2635421	20	41.27
20_2699190	20	42.43
20_3149515	20	48.42
20_3142203	20	48.7
20_3142183	20	48.7
20_3888777	20	55.67
20_4121167	20	57.77
